# Jag1 Insufficiency Disrupts Neonatal T Cell Differentiation and Impairs Hepatocyte Maturation, Leading to Altered Liver Fibrosis

**DOI:** 10.1101/2022.10.24.513578

**Authors:** Jan Mašek, Iva Filipovic, Noémi Van Hul, Lenka Belicová, Markéta Jiroušková, Daniel V. Oliveira, Anna Maria Frontino, Simona Hankeova, Jingyan He, Fabio Turetti, Afshan Iqbal, Igor Červenka, Lenka Sarnová, Elisabeth Verboven, Tomáš Brabec, Niklas K. Björkström, Martin Gregor, Jan Dobeš, Emma R. Andersson

## Abstract

Fibrosis is a physiological tissue repair mechanism, but excessive fibrosis can disrupt organ function. Alagille syndrome (ALGS), which is caused by mutations in the Notch ligand *JAGGED1*, results in bile duct paucity, neonatal cholestasis, and a characteristic fibrotic response. Here, we show that *Jag1^Ndr/Ndr^* mice, a model for ALGS, recapitulates ALGS-like pericellular fibrosis. Single-cell RNA-seq and multi-color flow cytometry characterization of the liver and spleen revealed immature hepatocytes and paradoxically low intrahepatic T cell infiltration in cholestatic *Jag1^Ndr/Ndr^* mice, despite an enrichment in extrahepatic (thymic and splenic) regulatory T cells (Tregs). *Jag1^Ndr/Ndr^* lymphocyte immune and fibrotic capacity was tested with adoptive immune cell transplantation into *Rag1*^-/-^ mice, challenged with dextran sulfate sodium (DSS) or bile duct ligation (BDL). Transplanted *Jag1^Ndr/Ndr^* lymphocytes were less inflammatory with fewer activated T cells than *Jag1^+/+^* lymphocytes, in response to DSS. Cholestasis induced by BDL in *Rag1^-/-^* mice with *Jag1^Ndr/Ndr^* lymphocytes resulted in periportal Treg accumulation and three-fold less periportal fibrosis than in *Rag1^-/-^* mice with *Jag1^+/+^* lymphocytes. Finally, we show that the *Jag1^Ndr/Ndr^* hepatocyte expression profile and Treg overrepresentation are corroborated by transcriptomic data from children with ALGS. In sum, these data lead to a model in which Jag1-driven developmental hepatic and immune defects interact to determine the fibrotic process in ALGS.
