## Supplementary Table 2 for "Jag1 Insufficiency Disrupts Neonatal T Cell Differentiation and Impairs Hepatocyte Maturation, Leading to Altered Liver Fibrosis"

	p_val	avg_log2FC	pct.1	pct.2	p_val_adj	gene
Xist	1.53E-26	2.636598106	0.602	0	2.80E-22	Xist
Rpl29	1.80E-35	1.845897719	0.955	0.75	3.29E-31	Rpl29
AY036118	0.00653039	1.440040708	0.125	0.026	1	AY036118
Hamp	0.029771014	1.228238553	0.239	0.129	1	Hamp
Azgp1	2.71E-22	1.002206003	0.523	0	4.96E-18	Azgp1
Car2	0.003801873	0.871596091	0.739	0.621	1	Car2
Fkbp11	1.19E-14	0.868157104	0.977	0.948	2.17E-10	Fkbp11
Rpl21	2.46E-13	0.756999328	1	0.983	4.49E-09	Rpl21
Lars2	0.009644736	0.688040513	0.659	0.448	1	Lars2
Eif2s3y	3.44E-08	-0.343763989	0.193	0.586	0.000627856	Eif2s3y
H3f3a	0.020688919	0.66764228	0.989	0.948	1	H3f3a
Slc38a4	1.11E-07	-0.455825757	0.852	0.991	0.002025999	Slc38a4
Ube2s	0.006607063	0.638140248	0.784	0.672	1	Ube2s
Rps2	4.62E-06	0.554698708	1	1	0.084371229	Rps2
Rplp0	1.17E-06	0.466120579	1	1	0.021297588	Rplp0
Hsd17b10	2.99E-06	0.47132187	0.886	0.862	0.054526813	Hsd17b10
Cyp2c23	3.35E-06	-0.412470384	0.602	0.793	0.061187624	Cyp2c23
8430408G22Rik	4.33E-05	-0.513873288	0.489	0.759	0.791291585	8430408G22Rik
Rpl9	5.36E-06	0.379926418	0.989	1	0.097848431	Rpl9
Cacul1	6.02E-06	-0.328458529	0.386	0.716	0.109900226	Cacul1
Gadd45gip1	6.39E-06	0.411165135	0.795	0.698	0.116707323	Gadd45gip1
Pcbp2	1.12E-05	-0.410960763	0.909	1	0.204770748	Pcbp2
Hsd17b13	0.054444833	-0.527563258	0.614	0.716	1	Hsd17b13
Apoc4	1.64E-05	0.397284771	0.966	0.983	0.299025926	Apoc4
Gss	1.66E-05	-0.391830551	0.659	0.802	0.30369743	Gss
Surf4	1.71E-05	-0.389819537	0.83	0.957	0.312952565	Surf4
Nid1	4.18E-05	-0.528474419	0.693	0.819	0.763252624	Nid1
Uroc1	2.42E-05	-0.386147772	0.67	0.888	0.442396095	Uroc1
Maob	2.44E-05	-0.375782257	0.83	0.948	0.446249385	Maob
Fau	2.95E-05	0.316108413	0.989	1	0.538179059	Fau
Rps5	3.96E-05	0.446682376	1	0.983	0.72317583	Rps5
Pdia4	4.14E-05	-0.287429916	0.83	0.983	0.757100259	Pdia4
Arl6ip1	0.003054143	-0.530402299	0.864	0.871	1	Arl6ip1
Meg3	4.28E-05	-0.376866327	0.784	0.974	0.7814575	Meg3
Scd2	2.10E-05	-0.532443658	0.932	0.991	0.384044837	Scd2
Usp9x	4.78E-05	-0.390054696	0.693	0.871	0.874022507	Usp9x
Rpl13	5.38E-05	0.398756444	1	1	0.983216889	Rpl13
Rnase4	6.53E-05	0.467025332	0.602	0.431	1	Rnase4
H13	8.45E-05	-0.286166136	0.614	0.871	1	H13
Ldlr	9.66E-05	-0.423379391	0.716	0.871	1	Ldlr
Rpl11	1.00E-04	0.360536087	1	1	1	Rpl11
Ctsb	0.000107827	-0.349892649	0.966	1	1	Ctsb
Rdh11	0.000146923	-0.401714603	0.693	0.862	1	Rdh11
Znhit1	0.000150231	0.32383203	0.614	0.397	1	Znhit1
Slc12a7	0.000152756	-0.354366355	0.455	0.672	1	Slc12a7
Rps18	0.000156515	0.379751973	1	1	1	Rps18
Rps3a1	0.000193609	0.370348297	1	0.991	1	Rps3a1
Rbp4	0.000196962	0.287002425	1	1	1	Rbp4
Itih4	0.000198625	-0.324080978	0.909	1	1	Itih4
Nxpe2	0.000200494	0.339523641	0.5	0.233	1	Nxpe2
Grpel1	0.000210562	0.359240624	0.92	0.905	1	Grpel1
Elovl5	0.000212943	-0.288045064	0.398	0.638	1	Elovl5
Acsl5	4.23E-09	-0.583360923	0.807	0.974	7.73E-05	Acsl5
Cyp3a44	0.000235948	-0.42513396	0.273	0.414	1	Cyp3a44
Zfp36l1	0.000245672	-0.478074935	0.864	0.966	1	Zfp36l1
Ndufb11	0.000272189	0.296876953	0.966	0.983	1	Ndufb11
Pemt	0.000272632	0.438420631	0.67	0.466	1	Pemt
Akr1d1	0.000289004	-0.33991232	0.534	0.776	1	Akr1d1
Rps7	0.000316488	0.360752397	1	0.983	1	Rps7
Rps3	0.000324373	0.391261338	0.989	1	1	Rps3
Psat1	0.000341349	-0.401826339	0.943	0.983	1	Psat1
Tmem41b	0.00039159	-0.250800535	0.409	0.517	1	Tmem41b
Ywhaz	0.00041303	-0.32263101	0.886	0.983	1	Ywhaz
Rpl8	0.000436274	0.360789782	1	1	1	Rpl8
Rps12	0.000437837	0.31696214	1	1	1	Rps12
Rpl36al	0.000457314	0.27504572	0.943	0.974	1	Rpl36al
Dhcr24	0.000460752	-0.357067769	0.92	0.983	1	Dhcr24
Taldo1	0.000523928	0.342240657	0.648	0.629	1	Taldo1
Krtcap2	0.000524825	0.259656425	0.943	0.974	1	Krtcap2
Rplp1	0.000535211	0.32959876	1	1	1	Rplp1
Hyou1	0.000575769	-0.29245132	0.466	0.612	1	Hyou1
Ndufa13	0.000602497	0.300926177	1	0.966	1	Ndufa13
Sardh	0.00065606	-0.264395943	0.682	0.888	1	Sardh
Cpt2	0.000659402	-0.281971626	0.523	0.707	1	Cpt2
Copa	0.00071167	-0.303896846	0.818	0.931	1	Copa
Acadl	0.000736001	0.273238071	0.943	0.966	1	Acadl
Tspan31	0.000756341	-0.32356712	0.795	0.922	1	Tspan31
Glud1	0.000760043	-0.325761378	0.989	1	1	Glud1
Ugt2b34	0.000783915	-0.329983109	0.898	0.974	1	Ugt2b34
Ndrg1	0.000812728	-0.32487586	0.875	0.974	1	Ndrg1
Apoc1	0.000875679	0.370026593	1	1	1	Apoc1
Rpl18a	0.000891648	0.320138189	1	1	1	Rpl18a
Myh9	0.000899023	-0.344519513	0.67	0.836	1	Myh9
Creg1	0.000906861	0.459890849	0.92	0.802	1	Creg1
Sypl	0.000916406	-0.286393971	0.602	0.767	1	Sypl
Pak2	0.000941703	-0.281542469	0.523	0.698	1	Pak2
Trim2	0.000961498	-0.291046521	0.432	0.655	1	Trim2
Sod1	0.001028927	-0.338151416	0.92	0.966	1	Sod1
Ammecr1l	0.001039786	-0.283690569	0.443	0.638	1	Ammecr1l
Ece1	0.001059214	-0.278060802	0.5	0.724	1	Ece1
Nsdhl	0.001063701	-0.402459702	0.705	0.853	1	Nsdhl
Ddx5	0.001172276	-0.257857799	0.909	0.991	1	Ddx5
Csad	0.001200262	-0.397875322	0.773	0.853	1	Csad
Rpl4	0.001222384	0.270571246	0.989	1	1	Rpl4
Ttpa	0.001224595	-0.27155904	0.636	0.741	1	Ttpa
Cdhr2	0.001399591	-0.272237532	0.591	0.733	1	Cdhr2
Aldh8a1	0.001427188	-0.26104199	0.67	0.871	1	Aldh8a1
Marcks	0.001437765	-0.306749667	0.898	0.991	1	Marcks
Serpina1b	0.001540475	-0.257487162	1	1	1	Serpina1b
Tcf12	0.00156534	-0.259195675	0.523	0.707	1	Tcf12
Rpl22	0.001593395	0.302425847	0.989	1	1	Rpl22
Plin2	0.001607236	-0.302372126	0.818	0.931	1	Plin2
Ly6e	0.001661099	-0.322821131	0.58	0.716	1	Ly6e
Nlrp6	0.001674673	-0.289496377	0.534	0.638	1	Nlrp6
Rps19	0.001684549	0.3862416	1	1	1	Rps19
Col18a1	0.001705484	-0.286791281	0.932	0.991	1	Col18a1
Hmgcs1	0.001709128	-0.423737902	0.955	0.983	1	Hmgcs1
Hnrnpa3	0.001716724	-0.298577467	0.966	1	1	Hnrnpa3
Bckdhb	0.001802254	-0.266622153	0.67	0.802	1	Bckdhb
Rps26	0.00181886	0.300475705	1	1	1	Rps26
Hsp90b1	0.001861526	-0.26948394	0.943	1	1	Hsp90b1
Car8	0.001950009	-0.292033569	0.432	0.586	1	Car8
Prkar2a	0.001960986	-0.295679575	0.705	0.853	1	Prkar2a
Ccnb1	0.00204553	-0.286352629	0.386	0.629	1	Ccnb1
Etfb	0.002055283	0.310771821	0.943	0.931	1	Etfb
Fabp5	0.002187159	0.340904765	1	1	1	Fabp5
Use1	0.002229859	0.332094285	0.682	0.483	1	Use1
Rb1	0.002258268	0.276511691	0.364	0.233	1	Rb1
Slc25a23	0.002366809	-0.257316517	0.568	0.672	1	Slc25a23
Mif	0.002381285	0.283637187	0.966	0.991	1	Mif
Fdx1	0.002397215	0.467814013	0.898	0.888	1	Fdx1
Rpl12	0.002408063	0.31844585	1	1	1	Rpl12
Dennd5b	0.002449054	-0.275814606	0.682	0.853	1	Dennd5b
Creb3l3	0.002550469	-0.269102179	0.727	0.888	1	Creb3l3
Ndufb10	0.002579732	0.299815434	0.943	0.957	1	Ndufb10
Ndufa8	0.002585207	0.292413311	0.875	0.879	1	Ndufa8
Eif4e	0.002673428	-0.329495913	0.67	0.802	1	Eif4e
Akr1c13	0.002691095	-0.323402007	0.739	0.897	1	Akr1c13
Calu	0.002747786	-0.311624957	0.841	0.94	1	Calu
Prom1	0.002798988	-0.252425671	0.455	0.56	1	Prom1
Galnt1	0.00280884	-0.295306458	0.659	0.733	1	Galnt1
Spcs3	0.002876489	-0.31622935	0.716	0.853	1	Spcs3
Gapdh	0.002972156	0.309161689	1	0.991	1	Gapdh
Nono	0.003012684	-0.269391646	0.727	0.897	1	Nono
Adh5	0.003046813	0.275711321	0.932	0.957	1	Adh5
A2m	1.13E-05	-0.596049254	0.932	1	0.206342459	A2m
Ndufs7	0.003073484	0.281333598	0.852	0.853	1	Ndufs7
Slc25a15	0.003308423	-0.283958582	0.614	0.759	1	Slc25a15
Rpl19	0.003379635	0.323130546	1	0.991	1	Rpl19
Dctn3	0.003577469	0.308731893	0.648	0.457	1	Dctn3
2-Mar	0.003597031	0.282554269	0.409	0.448	1	2-Mar
Msmo1	0.003599819	-0.283578135	0.841	0.966	1	Msmo1
Dhcr7	0.003608428	-0.304824083	0.795	0.931	1	Dhcr7
mt-Nd3	0.003637835	-0.266886104	0.932	0.991	1	mt-Nd3
Cd47	0.003638071	0.270202807	0.955	0.983	1	Cd47
Imp3	0.003751083	0.371226762	0.75	0.647	1	Imp3
Ndufs3	0.003794239	0.411303131	0.92	0.853	1	Ndufs3
Ddx3y	2.43E-15	-0.60655166	0.25	0.81	4.44E-11	Ddx3y
Fads1	0.003839269	-0.321000372	0.841	0.94	1	Fads1
Lamp2	0.004282795	-0.292560769	0.864	0.966	1	Lamp2
Rpsa	0.004345963	0.298066959	1	1	1	Rpsa
Rpl17	0.00442268	0.300633974	1	1	1	Rpl17
Gcsh	0.004609071	0.272410936	0.864	0.862	1	Gcsh
Akap13	0.004717289	-0.275005427	0.625	0.724	1	Akap13
Hmgn1	0.004738478	-0.287435335	0.875	0.974	1	Hmgn1
Serpina1d	0.004931339	-0.266805222	0.955	1	1	Serpina1d
Ddrgk1	0.004989085	0.286648205	0.739	0.698	1	Ddrgk1
Rps6	0.005008226	0.278102461	1	1	1	Rps6
Ndufb5	0.005027907	0.289154597	0.943	0.931	1	Ndufb5
Tspo	0.005109002	0.469135595	0.409	0.319	1	Tspo
Hnrnpa2b1	0.005178923	-0.291380169	0.977	1	1	Hnrnpa2b1
Msi2	0.005516874	-0.294853655	0.614	0.767	1	Msi2
Cenpa	0.005676659	-0.252024808	0.568	0.767	1	Cenpa
Acly	0.005701812	-0.364378529	0.841	0.931	1	Acly
Jun	0.00574197	-0.399763728	0.739	0.897	1	Jun
U2af1	0.005761161	0.255832552	0.795	0.759	1	U2af1
Arl4a	0.005801158	0.359482559	0.398	0.224	1	Arl4a
Zfp638	0.006380057	-0.250337044	0.58	0.733	1	Zfp638
Hist1h3c	0.006490399	0.344592994	0.273	0.147	1	Hist1h3c
Gm11808	0.006514072	0.279621653	0.705	0.517	1	Gm11808
F12	7.46E-09	-0.625842578	0.83	0.966	0.000136245	F12
Cps1	3.34E-09	-0.627907152	0.625	0.948	6.10E-05	Cps1
Slc25a47	0.006630448	0.343602872	0.693	0.586	1	Slc25a47
Map1lc3a	0.00698373	0.255102391	0.477	0.293	1	Map1lc3a
Aprt	0.007107163	0.293759354	0.909	0.922	1	Aprt
Mbd2	0.007173052	0.251720527	0.773	0.586	1	Mbd2
Gnmt	0.00722269	0.277083855	0.875	0.888	1	Gnmt
Pdia5	0.007739792	-0.25475285	0.727	0.862	1	Pdia5
Cstb	0.007840089	-0.285613578	0.761	0.897	1	Cstb
Ywhae	0.007951177	-0.258698666	0.932	0.991	1	Ywhae
Prox1	0.007964365	-0.26700346	0.761	0.862	1	Prox1
Glul	0.008004583	-0.28579004	0.864	0.931	1	Glul
Skp1a	0.008028169	-0.254031756	0.818	0.931	1	Skp1a
Ccs	0.008292547	0.306524501	0.795	0.707	1	Ccs
Gsn	0.008455979	-0.340826933	0.864	0.957	1	Gsn
G0s2	0.008605793	0.463803776	0.955	0.957	1	G0s2
Pclaf	0.008670851	-0.308241276	0.511	0.716	1	Pclaf
Ctnnb1	0.008864188	-0.353467441	0.818	0.931	1	Ctnnb1
Rpl7a	0.008937466	0.263656565	1	1	1	Rpl7a
Sfpq	0.009118203	-0.330915951	0.875	0.905	1	Sfpq
Eif3k	0.00914731	0.402544388	0.807	0.698	1	Eif3k
Rpn1	0.009154877	-0.278543139	0.886	0.948	1	Rpn1
Fos	0.000219421	-0.634856196	0.614	0.828	1	Fos
Ssbp1	0.009877401	0.268683319	0.784	0.681	1	Ssbp1
Atp5o.1	0.010086327	0.2612635	0.943	0.966	1	Atp5o.1
Dhrs7	0.010892666	0.277077353	0.773	0.767	1	Dhrs7
Tubb6	0.010954893	-0.286196292	0.307	0.483	1	Tubb6
Txnip	0.011312513	-0.41255691	0.682	0.81	1	Txnip
Prpf40a	0.011545751	-0.264749706	0.727	0.871	1	Prpf40a
Nudt4	0.01157482	0.395337749	0.886	0.853	1	Nudt4
Sqle	0.011628648	-0.29255083	0.875	0.922	1	Sqle
Eif3i	0.011748233	0.319921062	0.864	0.845	1	Eif3i
Scand1	0.012110483	0.260930545	0.864	0.707	1	Scand1
Dbt	0.012130945	-0.283923562	0.83	0.922	1	Dbt
F13b	0.012274534	-0.299663715	0.818	0.914	1	F13b
Rpl26	0.012381875	0.273208142	1	1	1	Rpl26
Sec61a1	0.012725736	-0.253072371	0.818	0.931	1	Sec61a1
Cnn3	0.012770473	-0.269060064	0.784	0.836	1	Cnn3
Sephs2	0.013053351	-0.274710152	0.955	0.991	1	Sephs2
Ankrd17	0.01307461	-0.270007298	0.761	0.871	1	Ankrd17
Cdkn1c	0.013209083	0.253509201	0.943	0.983	1	Cdkn1c
G3bp2	0.01326845	-0.258507618	0.682	0.741	1	G3bp2
Qprt	0.01339036	-0.305260068	0.795	0.905	1	Qprt
Gm10076	0.014642075	-0.293292097	0.966	0.983	1	Gm10076
Fgl1	0.014836216	0.323104414	0.375	0.216	1	Fgl1
Eef1d	0.014916601	0.348286512	0.898	0.905	1	Eef1d
Bhlhe40	0.015143126	-0.266221099	0.705	0.793	1	Bhlhe40
Cyp51	0.015642436	-0.310833952	0.83	0.922	1	Cyp51
Grina	0.015852136	0.272076695	0.602	0.595	1	Grina
Dusp9	0.016058169	-0.273752964	0.636	0.724	1	Dusp9
Atp6v0b	0.016360126	0.304180011	0.795	0.681	1	Atp6v0b
Agfg1	0.017433348	0.341339785	0.58	0.543	1	Agfg1
Atf3	0.017550767	-0.350785476	0.42	0.595	1	Atf3
Lipa	0.01758398	-0.258295139	0.875	0.94	1	Lipa
Eif4ebp1	0.017780864	0.282187525	0.773	0.707	1	Eif4ebp1
Cyp2d26	0.017793279	-0.32421025	0.795	0.905	1	Cyp2d26
Btg2	0.018197336	-0.333239105	0.818	0.905	1	Btg2
Rps16	0.018505213	0.264897557	1	0.983	1	Rps16
Peg10	0.019170986	-0.282581582	0.5	0.629	1	Peg10
Rbm38	0.019366751	0.308962415	0.568	0.569	1	Rbm38
Arid4b	0.019696638	0.25186556	0.614	0.491	1	Arid4b
Egr1	4.30E-07	-0.670975032	0.739	0.957	0.007853404	Egr1
Rpl10	0.021268225	0.261733194	0.989	0.991	1	Rpl10
Mrps16	0.021430912	0.275302133	0.807	0.733	1	Mrps16
Ctnnbip1	0.021888232	-0.278807172	0.534	0.655	1	Ctnnbip1
Rpl18	0.0221866	0.321572534	1	0.991	1	Rpl18
Snrpb	0.023456374	0.286837794	0.898	0.914	1	Snrpb
Dctpp1	0.023686631	0.27602661	0.875	0.819	1	Dctpp1
Eno1	0.023930657	0.305591244	0.83	0.698	1	Eno1
Eif3d	0.02439561	0.266012007	0.795	0.733	1	Eif3d
Uox	0.026655638	0.269036101	0.83	0.741	1	Uox
Rpl7	0.027593524	0.268394323	1	1	1	Rpl7
Luc7l2	0.029002823	-0.252518237	0.841	0.931	1	Luc7l2
Pim1	0.029620463	0.483267415	0.58	0.509	1	Pim1
Zfp36	6.84E-07	-0.723688927	0.727	0.871	0.012494993	Zfp36
Supt4a	0.029876011	0.324060616	0.67	0.526	1	Supt4a
Apoe	0.033509571	0.332401115	1	1	1	Apoe
Fmr1	0.035103322	-0.257469974	0.659	0.784	1	Fmr1
Mrpl54	0.036710058	0.271427248	0.75	0.664	1	Mrpl54
Serpina6	0.03716347	-0.255083004	0.966	0.991	1	Serpina6
H2afj	0.042490731	0.265388324	0.739	0.638	1	H2afj
Selenbp2	0.047361019	0.395926632	0.75	0.707	1	Selenbp2
Fkbp3	0.052208413	0.260591038	0.818	0.733	1	Fkbp3
Eif5	0.052736288	0.274966406	0.943	0.879	1	Eif5
Igfbp1	0.05276509	0.349521301	0.966	0.991	1	Igfbp1
Car3	5.82E-08	-0.755718218	0.739	0.905	0.001063182	Car3
Psmb5	0.064014555	0.265251721	0.83	0.793	1	Psmb5
5-Mar	0.066304582	0.274337755	0.83	0.784	1	5-Mar
Rpl3	0.067136269	0.270854688	1	1	1	Rpl3
Sf3b6	0.069393672	0.276281803	0.83	0.767	1	Sf3b6
Hsd3b1	0.071894567	0.325000035	0.852	0.75	1	Hsd3b1
Hs6st1	0.076081531	0.263158322	0.58	0.448	1	Hs6st1
Ppp1r15a	0.082285464	0.300605349	0.523	0.431	1	Ppp1r15a
Ssx2ip	0.089443061	0.265203371	0.432	0.336	1	Ssx2ip
Gpi1	0.097665904	0.282929753	0.898	0.853	1	Gpi1
Ube2c	0.105247689	0.468073478	0.614	0.629	1	Ube2c
Ucp2	0.137016484	0.289072424	0.42	0.457	1	Ucp2
A2ml1	0.142495629	0.257574825	0.602	0.655	1	A2ml1
Snrpd1	0.157393968	0.266115317	0.83	0.853	1	Snrpd1
Cyp3a11	0.160742091	-0.398324816	0.477	0.56	1	Cyp3a11
Ncoa7	0.197166255	0.258191156	0.375	0.353	1	Ncoa7
H1f0	0.197308544	-0.256329642	0.795	0.862	1	H1f0
Hist1h1b	0.206235932	0.352081548	0.409	0.397	1	Hist1h1b
Cpm	0.216326085	0.266123482	0.739	0.655	1	Cpm
St3gal5	0.225363836	0.269932162	0.659	0.595	1	St3gal5
Fosb	0.243219667	-0.279715859	0.534	0.603	1	Fosb
Neat1	0.277244647	-0.265277787	0.614	0.664	1	Neat1
Fbp1	0.293794035	0.366436226	0.727	0.664	1	Fbp1
Arf5	0.580211466	0.302327654	0.864	0.836	1	Arf5
