## Supplementary Table 3 for "Jag1 Insufficiency Disrupts Neonatal T Cell Differentiation and Impairs Hepatocyte Maturation, Leading to Altered Liver Fibrosis"

	p_val	avg_log2FC	pct.1	pct.2	p_val_adj	gene
Xist	2.76E-64	1.125808252	0.267	0	5.04E-60	Xist
Rpl29	4.61E-27	0.793278584	0.587	0.332	8.43E-23	Rpl29
Fabp1	2.21E-10	0.777070679	0.562	0.46	4.03E-06	Fabp1
Apoc1	3.31E-10	0.610168217	0.694	0.565	6.05E-06	Apoc1
Isg15	2.30E-11	0.578914154	0.195	0.072	4.20E-07	Isg15
S100a9	8.06E-09	0.562074018	0.333	0.345	0.000147309	S100a9
Phyh	8.93E-09	0.559636825	0.227	0.14	0.000163199	Phyh
Apoc4	1.82E-08	0.501177034	0.421	0.276	0.000332781	Apoc4
Bhmt	2.45E-06	0.496119135	0.277	0.194	0.044666736	Bhmt
Rbp4	7.85E-05	0.485482348	0.805	0.767	1	Rbp4
Rpl26	3.89E-13	0.477483091	0.918	0.877	7.11E-09	Rpl26
Rgn	2.23E-06	0.461275515	0.361	0.265	0.04078294	Rgn
Aldob	1.14E-05	0.455325847	0.419	0.364	0.209098604	Aldob
AY036118	1.08E-15	0.446137411	0.835	0.917	1.97E-11	AY036118
Gnmt	6.15E-07	0.421110948	0.165	0.091	0.011232711	Gnmt
Ech1	1.29E-06	0.418314125	0.232	0.134	0.02353366	Ech1
Gsta3	0.000210585	0.414511769	0.415	0.332	1	Gsta3
Hmgcs2	0.000195881	0.397019445	0.396	0.326	1	Hmgcs2
Hagh	2.46E-07	0.395252702	0.367	0.244	0.004495224	Hagh
Ddt	1.30E-05	0.38593379	0.348	0.268	0.237487791	Ddt
Gm26917	0.039455943	0.380142583	0.105	0.146	1	Gm26917
Agxt	4.39E-11	0.376374886	0.134	0.036	8.03E-07	Agxt
Ttc36	0.001028812	0.361559094	0.301	0.22	1	Ttc36
Bex1	3.17E-05	0.358976997	0.264	0.231	0.579716092	Bex1
Prdx1	0.001232866	0.353764042	0.722	0.683	1	Prdx1
Gapdh	0.001121375	0.326912529	0.615	0.57	1	Gapdh
Scp2	0.001205166	0.32191036	0.514	0.436	1	Scp2
Acadl	1.25E-05	0.320876136	0.283	0.225	0.228850543	Acadl
Ifi27	2.39E-07	0.319359486	0.131	0.05	0.004364038	Ifi27
Fbp1	0.003233233	0.316763285	0.223	0.176	1	Fbp1
Stard10	0.001290652	0.315703856	0.246	0.184	1	Stard10
Adh1	0.000227306	0.315517812	0.169	0.098	1	Adh1
Igfbp1	0.032473441	0.31259111	0.282	0.227	1	Igfbp1
Hist1h2bc	4.81E-06	0.312110261	0.682	0.677	0.087861436	Hist1h2bc
Fabp5	0.002388543	0.309891927	0.931	0.946	1	Fabp5
Rida	0.000321573	0.30707392	0.219	0.14	1	Rida
Apoe	0.002892186	0.306715238	0.745	0.781	1	Apoe
Fkbp11	0.001372778	0.300391212	0.29	0.217	1	Fkbp11
Acaa2	0.008829272	0.299047873	0.46	0.397	1	Acaa2
Gstm1	0.003020096	0.296770063	0.301	0.26	1	Gstm1
Mpc1	0.006695497	0.292826692	0.369	0.318	1	Mpc1
Ucp2	0.0044467	0.289434684	0.686	0.639	1	Ucp2
Glrx	2.59E-08	0.288991012	0.18	0.079	0.000472667	Glrx
Acadm	0.005404719	0.283968349	0.292	0.244	1	Acadm
Hpd	0.001298327	0.273465924	0.14	0.087	1	Hpd
Glud1	0.003754173	0.272173561	0.455	0.425	1	Glud1
Galk1	0.000222516	0.272030494	0.195	0.118	1	Galk1
Slc25a4	0.000873017	0.270837724	0.239	0.183	1	Slc25a4
Adh5	0.001572748	0.268801226	0.289	0.231	1	Adh5
Sult1a1	0.000845174	0.259818396	0.169	0.104	1	Sult1a1
Ass1	0.002371723	0.257906392	0.304	0.274	1	Ass1
Tst	0.014228874	0.256666136	0.296	0.236	1	Tst
Suclg1	0.018788861	0.254599979	0.314	0.271	1	Suclg1
Serpina1e	0.218830615	0.25207025	0.528	0.569	1	Serpina1e
Pim1	3.02E-08	-0.250425686	0.514	0.663	0.000551211	Pim1
Hipk1	6.78E-06	-0.25104454	0.498	0.617	0.123802902	Hipk1
Rnf19a	0.000431685	-0.251068198	0.215	0.301	1	Rnf19a
Ppox	3.80E-05	-0.251175724	0.326	0.431	0.694490159	Ppox
Ncl	9.37E-05	-0.251780325	0.573	0.674	1	Ncl
Lmo2	0.000204858	-0.251995157	0.564	0.628	1	Lmo2
Arhgef12	0.000491979	-0.252048317	0.274	0.362	1	Arhgef12
Dck	0.000148107	-0.252137668	0.267	0.367	1	Dck
Apeh	6.01E-05	-0.25331882	0.231	0.331	1	Apeh
Rhoa	0.00023767	-0.253867312	0.419	0.498	1	Rhoa
Tfdp1	0.000167198	-0.255173371	0.098	0.162	1	Tfdp1
Irgm2	0.000255614	-0.255252716	0.137	0.211	1	Irgm2
Usp45	7.69E-05	-0.255355187	0.114	0.178	1	Usp45
Ptges3	0.000440561	-0.255800373	0.39	0.49	1	Ptges3
Usp1	0.000443586	-0.256075888	0.205	0.277	1	Usp1
Rpl22	2.91E-12	-0.256228363	0.85	0.954	5.32E-08	Rpl22
Nup210	0.000117331	-0.256250522	0.114	0.189	1	Nup210
Nol7	0.000354178	-0.25643069	0.267	0.356	1	Nol7
Kctd20	8.19E-05	-0.257323578	0.228	0.313	1	Kctd20
Cse1l	1.63E-05	-0.257590274	0.096	0.162	0.297019336	Cse1l
Nfe2	0.00016441	-0.257756748	0.383	0.482	1	Nfe2
Mgea5	9.09E-05	-0.258143299	0.114	0.18	1	Mgea5
Vrk2	2.29E-05	-0.259450044	0.062	0.121	0.418279517	Vrk2
Minos1	8.24E-05	-0.259619789	0.463	0.573	1	Minos1
Mrpl33	0.000348461	-0.259775692	0.256	0.34	1	Mrpl33
Sgo1	0.000156027	-0.260812391	0.109	0.18	1	Sgo1
Fam96a	0.000142926	-0.260960119	0.201	0.271	1	Fam96a
Tomm20	0.00063276	-0.260984734	0.4	0.48	1	Tomm20
Aurka	7.58E-05	-0.261000284	0.128	0.208	1	Aurka
Pet100	0.000217863	-0.261349096	0.243	0.323	1	Pet100
Rps17	1.41E-09	-0.262782157	0.892	0.964	2.58E-05	Rps17
Rps27l	2.70E-05	-0.263304382	0.689	0.773	0.493050122	Rps27l
Smc1a	0.000372578	-0.263831288	0.186	0.266	1	Smc1a
Ssrp1	0.000546347	-0.265396336	0.231	0.296	1	Ssrp1
Rad21	0.00036262	-0.265680259	0.44	0.526	1	Rad21
mt-Co2	5.55E-05	-0.265819486	0.855	0.885	1	mt-Co2
mt-Atp6	0.00027153	-0.266219848	0.83	0.888	1	mt-Atp6
Sf3b1	9.37E-06	-0.266223146	0.327	0.447	0.171182687	Sf3b1
Abce1	0.000124209	-0.266549604	0.156	0.236	1	Abce1
Lsm2	0.000182724	-0.267866575	0.19	0.269	1	Lsm2
Srsf7	2.59E-05	-0.267892269	0.278	0.389	0.472236128	Srsf7
Hmgb2	1.37E-12	-0.268158322	0.862	0.964	2.50E-08	Hmgb2
Smchd1	3.43E-05	-0.268412683	0.138	0.227	0.627329785	Smchd1
Srsf1	0.000457376	-0.268757769	0.345	0.436	1	Srsf1
E2f2	0.000204746	-0.269259468	0.491	0.584	1	E2f2
Pbrm1	0.000110063	-0.269703346	0.34	0.443	1	Pbrm1
BC005537	9.26E-05	-0.273015957	0.364	0.458	1	BC005537
Arf5	9.15E-11	-0.273143454	0.836	0.939	1.67E-06	Arf5
Hist1h2ae	1.76E-06	-0.274739681	0.422	0.554	0.03212514	Hist1h2ae
Hnrnpa3	5.75E-06	-0.27481693	0.55	0.668	0.105077592	Hnrnpa3
Baz1b	0.000134289	-0.275049972	0.167	0.228	1	Baz1b
H2afz	2.04E-11	-0.277863875	0.866	0.957	3.72E-07	H2afz
Kif5b	3.88E-05	-0.278133467	0.185	0.277	0.709489557	Kif5b
Hmmr	0.000597007	-0.278682561	0.292	0.364	1	Hmmr
Iqgap2	8.01E-07	-0.280298452	0.068	0.15	0.014633365	Iqgap2
Hnrnpm	2.27E-05	-0.281253377	0.381	0.496	0.414779179	Hnrnpm
Cpeb4	5.81E-05	-0.281636576	0.587	0.682	1	Cpeb4
Rpl23a	8.86E-08	-0.28232836	0.881	0.939	0.001619106	Rpl23a
Eef1e1	1.37E-05	-0.283204175	0.153	0.233	0.250584012	Eef1e1
F12	4.60E-06	-0.285018708	0.073	0.139	0.083996871	F12
Rps29	2.22E-13	-0.285044059	0.969	0.994	4.05E-09	Rps29
Acsl5	5.68E-06	-0.285190956	0.162	0.265	0.10383925	Acsl5
Ccna2	5.49E-06	-0.285284503	0.462	0.575	0.100319708	Ccna2
Csde1	0.000121993	-0.286234238	0.281	0.372	1	Csde1
Rpl37a	3.83E-12	-0.286478886	0.945	0.984	6.99E-08	Rpl37a
Eif2s3y	3.46E-10	-0.28675435	0.049	0.146	6.33E-06	Eif2s3y
Ran	1.02E-11	-0.286916123	0.783	0.909	1.87E-07	Ran
Crlf3	3.65E-05	-0.287345011	0.321	0.419	0.665817024	Crlf3
Prrc2a	3.92E-06	-0.287721525	0.113	0.187	0.071548811	Prrc2a
Stag2	7.33E-05	-0.288821697	0.237	0.328	1	Stag2
P4hb	6.24E-05	-0.288889601	0.315	0.422	1	P4hb
mt-Co3	8.04E-06	-0.289311241	0.832	0.899	0.146775897	mt-Co3
Pitrm1	1.01E-05	-0.289758026	0.188	0.261	0.184716971	Pitrm1
Car1	6.52E-05	-0.290933063	0.174	0.257	1	Car1
Slc16a1	0.000128037	-0.290950925	0.35	0.441	1	Slc16a1
Rnaseh2b	5.76E-06	-0.29124893	0.125	0.198	0.10517652	Rnaseh2b
Pcbp1	0.000393829	-0.292475165	0.478	0.561	1	Pcbp1
Ccnb1	9.78E-06	-0.293871427	0.266	0.378	0.178618913	Ccnb1
Pkhd1l1	1.65E-06	-0.295547623	0.102	0.194	0.030118319	Pkhd1l1
Ddx3y	7.11E-07	-0.295610028	0.057	0.135	0.012989173	Ddx3y
Serinc3	2.97E-08	-0.296295088	0.726	0.83	0.000543068	Serinc3
Eif3a	8.00E-05	-0.296686027	0.428	0.535	1	Eif3a
Ppp3cb	3.40E-05	-0.299883306	0.117	0.194	0.62092107	Ppp3cb
Pabpc4	1.42E-06	-0.300884019	0.536	0.654	0.025853937	Pabpc4
Mbnl1	4.06E-05	-0.301413025	0.318	0.424	0.741427483	Mbnl1
Purb	2.73E-06	-0.303262793	0.148	0.222	0.049801103	Purb
Tmem184a	3.94E-09	-0.303732919	0.033	0.106	7.19E-05	Tmem184a
Elavl1	3.73E-05	-0.303817343	0.197	0.287	0.680527585	Elavl1
Eif3l	2.67E-06	-0.303928101	0.2	0.306	0.048833797	Eif3l
Tkt	2.46E-06	-0.304487342	0.264	0.386	0.045007247	Tkt
Cltc	5.61E-05	-0.305141611	0.455	0.546	1	Cltc
Nasp	2.55E-05	-0.305508186	0.254	0.351	0.464969319	Nasp
Add2	3.06E-05	-0.306770263	0.29	0.384	0.559143293	Add2
Usp7	0.000381167	-0.308412024	0.355	0.427	1	Usp7
Slc2a1	8.49E-06	-0.308815523	0.493	0.611	0.154987296	Slc2a1
Eef1g	6.05E-08	-0.310258997	0.567	0.699	0.001105565	Eef1g
Sdcbp	1.62E-07	-0.312200636	0.361	0.502	0.00295651	Sdcbp
Tmpo	1.69E-05	-0.313657762	0.478	0.583	0.308367398	Tmpo
Smarca5	7.68E-05	-0.315039681	0.332	0.416	1	Smarca5
Cox7c	3.09E-07	-0.316247614	0.808	0.876	0.005647914	Cox7c
Rpgrip1	7.33E-15	-0.318037564	0.049	0.172	1.34E-10	Rpgrip1
Mat2a	5.50E-06	-0.318329287	0.117	0.2	0.100397936	Mat2a
Rps23	7.00E-15	-0.318490485	0.951	0.992	1.28E-10	Rps23
Ewsr1	1.27E-06	-0.318696384	0.257	0.376	0.023279952	Ewsr1
Tardbp	1.17E-05	-0.318896717	0.258	0.356	0.214012416	Tardbp
Top2a	1.53E-06	-0.319767365	0.564	0.683	0.027961952	Top2a
Larp1	2.17E-06	-0.324267729	0.245	0.361	0.03957996	Larp1
A2m	1.09E-06	-0.325303987	0.208	0.326	0.019929184	A2m
Hnrnph1	8.82E-06	-0.327548859	0.262	0.362	0.161052993	Hnrnph1
Kif11	2.58E-05	-0.330520156	0.268	0.354	0.47160346	Kif11
Lbr	1.90E-06	-0.33389324	0.518	0.638	0.034778782	Lbr
Prr13	1.50E-06	-0.334378633	0.304	0.414	0.027444524	Prr13
Tubb5	3.22E-12	-0.346250032	0.733	0.872	5.88E-08	Tubb5
Stmn1	2.76E-07	-0.347127896	0.506	0.641	0.005034178	Stmn1
Tomm7	2.78E-07	-0.353910706	0.475	0.602	0.005080968	Tomm7
Ccdc34	1.34E-06	-0.360206016	0.208	0.317	0.024484817	Ccdc34
Pcbp2	1.34E-08	-0.360292917	0.44	0.587	0.000245058	Pcbp2
Snrpe	4.46E-12	-0.363255056	0.647	0.806	8.14E-08	Snrpe
Gmpr	8.04E-08	-0.364704722	0.308	0.444	0.001468202	Gmpr
Arrb1	3.27E-08	-0.368211316	0.351	0.491	0.000597199	Arrb1
Eif4e	1.50E-08	-0.369417573	0.148	0.265	0.000274173	Eif4e
Ptp4a2	2.22E-07	-0.371898725	0.291	0.409	0.004053567	Ptp4a2
mt-Nd5	1.42E-06	-0.375503152	0.544	0.643	0.025846838	mt-Nd5
Canx	6.13E-11	-0.377463344	0.389	0.564	1.12E-06	Canx
Eif2s2	1.59E-08	-0.378527892	0.556	0.68	0.000289923	Eif2s2
Smc4	2.98E-09	-0.379352515	0.543	0.687	5.44E-05	Smc4
Pttg1	1.42E-09	-0.380760587	0.192	0.328	2.59E-05	Pttg1
Cbx5	8.18E-09	-0.384164171	0.32	0.465	0.000149405	Cbx5
Azin1	4.85E-09	-0.39020117	0.506	0.63	8.86E-05	Azin1
Cd59a	3.55E-08	-0.392709339	0.22	0.324	0.000648944	Cd59a
Epb42	5.32E-14	-0.408328979	0.534	0.72	9.71E-10	Epb42
Gm10076	2.19E-15	-0.411010893	0.534	0.729	4.01E-11	Gm10076
Tal1	1.82E-10	-0.41343702	0.399	0.554	3.32E-06	Tal1
Hsp90aa1	2.87E-13	-0.426675489	0.739	0.877	5.24E-09	Hsp90aa1
Scd2	1.20E-08	-0.449892324	0.246	0.383	0.000218333	Scd2
Eif4g2	3.32E-14	-0.465189203	0.554	0.735	6.07E-10	Eif4g2
mt-Co1	1.16E-10	-0.478257145	0.878	0.926	2.12E-06	mt-Co1
mt-Nd3	1.05E-10	-0.530023494	0.596	0.734	1.93E-06	mt-Nd3
Hist1h2ap	1.63E-19	-0.615450537	0.454	0.674	2.98E-15	Hist1h2ap
