## Supplementary Table 4 for "Jag1 Insufficiency Disrupts Neonatal T Cell Differentiation and Impairs Hepatocyte Maturation, Leading to Altered Liver Fibrosis"

	p_val	avg_log2FC	pct.1	pct.2	p_val_adj	gene
Car2	0.029244268	0.822251305	0.388	0.265	1	Car2
Ube2c	0.035621668	0.786116537	0.212	0.122	1	Ube2c
Cenpf	0.005028664	0.775291053	0.133	0.043	1	Cenpf
Top2a	0.001112524	0.751574825	0.212	0.083	1	Top2a
Arl6ip1	0.000851644	0.701685749	0.279	0.13	1	Arl6ip1
Agt	6.90E-06	0.622982425	0.503	0.265	0.126107075	Agt
Grina	0.000258096	0.617662069	0.267	0.109	1	Grina
Cdkn2d	0.005663475	0.599305664	0.133	0.043	1	Cdkn2d
Apcs	1.64E-05	0.586678419	0.624	0.387	0.299564577	Apcs
Rad23a	0.000152675	0.569634557	0.267	0.104	1	Rad23a
2-Mar	0.000155381	0.556499667	0.273	0.109	1	2-Mar
Hmgb2	0.027385866	0.555452912	0.315	0.2	1	Hmgb2
Cd47	0.000245503	0.545259859	0.382	0.196	1	Cd47
Serinc3	0.001848615	0.544792983	0.206	0.083	1	Serinc3
H3f3a	0.000226665	0.539686193	0.782	0.591	1	H3f3a
Fga	2.23E-06	0.524902425	0.715	0.465	0.040726937	Fga
Aqp1	0.001997161	0.520632665	0.121	0.03	1	Aqp1
Ucp2	0.011360294	0.519929365	0.394	0.252	1	Ucp2
Smc4	0.000243048	0.496929368	0.194	0.061	1	Smc4
Tuba1b	0.013104599	0.483002071	0.382	0.243	1	Tuba1b
Ranbp10	0.002117098	0.482991753	0.127	0.035	1	Ranbp10
Ccna2	0.015450129	0.478728295	0.139	0.057	1	Ccna2
H2afx	0.080744481	0.466397799	0.188	0.109	1	H2afx
Ptp4a3	0.000704726	0.463063634	0.176	0.057	1	Ptp4a3
Creg1	7.89E-05	0.452098359	0.382	0.187	1	Creg1
Hist1h1b	0.153299086	0.44708719	0.206	0.139	1	Hist1h1b
Isg15	0.004805242	0.435705291	0.17	0.065	1	Isg15
Nusap1	0.003132568	0.427174671	0.145	0.048	1	Nusap1
Lbr	0.002998699	0.418566848	0.109	0.026	1	Lbr
Afp	0.075476603	0.403957817	0.945	0.9	1	Afp
Fzr1	0.00052896	0.403234497	0.115	0.022	1	Fzr1
Eif2ak1	0.0001307	0.401794695	0.145	0.03	1	Eif2ak1
Cdca8	0.002062895	0.39671211	0.152	0.048	1	Cdca8
Igfbp1	0.000671236	0.388564625	0.861	0.7	1	Igfbp1
Serpinf2	2.10E-05	0.382613161	0.582	0.361	0.382915189	Serpinf2
Azgp1	0.000476022	0.376349089	0.545	0.357	1	Azgp1
Lbp	4.36E-05	0.374333146	0.497	0.291	0.796661489	Lbp
Tmpo	0.003877755	0.373213196	0.242	0.117	1	Tmpo
Cenpa	0.003054631	0.365083267	0.194	0.078	1	Cenpa
Kif11	0.012219906	0.363699432	0.103	0.03	1	Kif11
Prc1	0.050092	0.361144383	0.139	0.065	1	Prc1
Ttr	0.120700541	0.357700309	0.988	0.983	1	Ttr
Vtn	0.001439791	0.356667137	0.715	0.543	1	Vtn
Itih4	0.000899415	0.355650539	0.376	0.213	1	Itih4
Rad21	0.004800807	0.351734888	0.194	0.083	1	Rad21
Ube2s	0.148913529	0.351232853	0.285	0.2	1	Ube2s
Anp32e	0.013671999	0.344837986	0.194	0.091	1	Anp32e
Rheb	0.000444874	0.336749281	0.339	0.178	1	Rheb
Rrbp1	0.001667879	0.335453119	0.358	0.204	1	Rrbp1
Knl1	0.007474532	0.33343295	0.115	0.035	1	Knl1
Rrm2	0.018890195	0.33284253	0.139	0.057	1	Rrm2
Ccnb1	0.003721705	0.329478553	0.115	0.03	1	Ccnb1
Cd81	0.000106908	0.323380329	0.376	0.191	1	Cd81
Plg	9.77E-05	0.322517232	0.636	0.435	1	Plg
Manf	0.000351334	0.3179361	0.364	0.196	1	Manf
Cd302	2.88E-07	0.316814002	0.545	0.3	0.005253871	Cd302
Pdia3	4.94E-05	0.316583785	0.376	0.187	0.902932103	Pdia3
Apob	9.23E-05	0.315364204	0.527	0.326	1	Apob
Calr	0.001622125	0.31535546	0.497	0.326	1	Calr
Mcfd2	0.00201992	0.310264642	0.158	0.052	1	Mcfd2
Gjb1	0.003652821	0.308763898	0.364	0.217	1	Gjb1
F2	5.39E-05	0.306785309	0.655	0.448	0.985097699	F2
Tuba1c	0.003685411	0.300217946	0.412	0.265	1	Tuba1c
Nt5c3	0.004408212	0.297823523	0.121	0.035	1	Nt5c3
Ncoa4	0.00068512	0.297474674	0.242	0.104	1	Ncoa4
Herc1	0.006858681	0.297071185	0.158	0.061	1	Herc1
Angptl8	0.002582324	0.294842792	0.182	0.07	1	Angptl8
Pim1	0.000490467	0.294666082	0.182	0.061	1	Pim1
Zfpm1	0.01206035	0.294227703	0.152	0.061	1	Zfpm1
Itih1	0.019748391	0.293460637	0.176	0.083	1	Itih1
Pemt	6.95E-05	0.288640132	0.685	0.478	1	Pemt
Fgb	0.007810057	0.286282858	0.958	0.87	1	Fgb
Bub3	0.002252266	0.283134063	0.248	0.117	1	Bub3
Ppp1cc	0.000137028	0.28270409	0.376	0.2	1	Ppp1cc
Hmgcr	0.013620447	0.2827028	0.236	0.126	1	Hmgcr
Birc5	0.085985811	0.280308656	0.188	0.109	1	Birc5
Tfpi2	0.046498377	0.27472553	0.176	0.091	1	Tfpi2
Pzp	7.05E-05	0.273981246	0.455	0.27	1	Pzp
Hspa5	5.02E-06	0.273401524	0.527	0.309	0.091648824	Hspa5
Tmem14c	0.000171168	0.273154863	0.455	0.274	1	Tmem14c
Josd2	0.043112205	0.271336395	0.127	0.057	1	Josd2
Cyp4a14	0.114811001	0.270249918	0.309	0.222	1	Cyp4a14
Hnrnph2	0.008822007	0.269786385	0.145	0.057	1	Hnrnph2
Tpx2	0.039046127	0.269721034	0.121	0.052	1	Tpx2
Vegfb	0.014916095	0.269613209	0.218	0.113	1	Vegfb
Klf3	0.044287775	0.26650193	0.267	0.165	1	Klf3
Apoh	0.013785987	0.266434635	0.921	0.822	1	Apoh
Pttg1	0.000133874	0.266421279	0.285	0.13	1	Pttg1
Slc38a4	1.80E-05	0.264788051	0.467	0.27	0.328934936	Slc38a4
Trak2	0.000672646	0.264535806	0.109	0.022	1	Trak2
Serpina3m	0.001274914	0.263071529	0.485	0.317	1	Serpina3m
Celf1	0.00141598	0.260433885	0.23	0.104	1	Celf1
Fgg	0.04073502	0.260371951	0.855	0.752	1	Fgg
Selenok	0.006056206	0.259540801	0.285	0.157	1	Selenok
Itm2b	2.63E-06	0.258799553	0.715	0.491	0.04807948	Itm2b
Fgl1	0.003428658	0.258722277	0.242	0.122	1	Fgl1
Carnmt1	0.00727399	0.25869113	0.182	0.078	1	Carnmt1
Ambp	0.00040317	0.257998681	0.758	0.578	1	Ambp
Smim11	0.010171196	0.257914176	0.158	0.065	1	Smim11
Snrpa1	0.005582959	0.256551868	0.194	0.087	1	Snrpa1
Itgb1	0.011776893	0.254962115	0.164	0.07	1	Itgb1
Alyref	0.001539411	0.25360034	0.212	0.091	1	Alyref
Ctcf	0.01662066	0.253305903	0.182	0.087	1	Ctcf
Smc2	0.023433178	0.252034734	0.182	0.091	1	Smc2
Gtf2e2	0.030287124	0.251876813	0.152	0.07	1	Gtf2e2
Pgk1	0.00056318	-0.2510463	0.776	0.739	1	Pgk1
Ephx2	1.13E-06	-0.251403213	0.879	0.783	0.020650609	Ephx2
Pold4	0.058272395	-0.2514835	0.188	0.174	1	Pold4
Pitpna	0.028124649	-0.25190331	0.218	0.196	1	Pitpna
F12	0.097613263	-0.251903386	0.127	0.13	1	F12
Ech1	9.81E-05	-0.251904481	0.945	0.9	1	Ech1
Rps15	4.50E-06	-0.252405909	0.988	0.935	0.082112183	Rps15
Psmd11	2.06E-06	-0.252428171	0.376	0.261	0.037661386	Psmd11
Mrpl14	0.000199011	-0.252749348	0.473	0.383	1	Mrpl14
Ftl1	0.002372973	-0.252934984	1	1	1	Ftl1
Rgn	0.000105886	-0.252992847	0.903	0.826	1	Rgn
Zranb2	0.019083952	-0.25349328	0.139	0.117	1	Zranb2
Adh5	2.25E-05	-0.253501812	0.776	0.696	0.410387861	Adh5
Eif3j1	0.135895725	-0.253798862	0.158	0.152	1	Eif3j1
Calm1	8.53E-05	-0.25381211	0.539	0.457	1	Calm1
Cisd1	3.20E-05	-0.253863298	0.661	0.574	0.58484672	Cisd1
Trabd	0.017082824	-0.253885782	0.158	0.148	1	Trabd
Echdc2	1.26E-05	-0.2539764	0.521	0.435	0.229636598	Echdc2
Pa2g4	0.000118336	-0.254171823	0.388	0.322	1	Pa2g4
Amacr	0.002229903	-0.254942247	0.448	0.417	1	Amacr
Cox17	0.045242736	-0.25526255	0.206	0.191	1	Cox17
Ptcd3	0.02512875	-0.255318771	0.097	0.1	1	Ptcd3
Acy1	0.092306579	-0.255391521	0.158	0.157	1	Acy1
Pcbp1	1.53E-07	-0.256080553	0.57	0.461	0.002798664	Pcbp1
Rpl5	1.93E-05	-0.256533654	0.927	0.861	0.35277723	Rpl5
Derl1	0.060588108	-0.256579871	0.139	0.135	1	Derl1
Mcee	1.76E-05	-0.257336052	0.412	0.33	0.322345023	Mcee
Nmt2	0.043610232	-0.257479463	0.121	0.109	1	Nmt2
Tceal5	0.010857717	-0.257606653	0.224	0.187	1	Tceal5
Rpp25l	0.005827653	-0.257856179	0.152	0.126	1	Rpp25l
Dcun1d5	0.048327772	-0.257919169	0.23	0.222	1	Dcun1d5
Klhdc2	0.000443463	-0.258368398	0.279	0.23	1	Klhdc2
Hibch	0.017857849	-0.258385999	0.206	0.196	1	Hibch
Tmem120a	0.032132661	-0.258594255	0.188	0.183	1	Tmem120a
Rpl6	1.66E-05	-0.258603279	1	0.978	0.302430546	Rpl6
Edf1	3.01E-06	-0.258643917	0.739	0.652	0.055035038	Edf1
Snrpg	1.01E-05	-0.258847362	0.533	0.452	0.185058633	Snrpg
Uqcr11	0.001879423	-0.25939002	0.939	0.909	1	Uqcr11
Pnpla7	0.00493924	-0.25950262	0.309	0.265	1	Pnpla7
Cryz	0.030189162	-0.259535551	0.164	0.148	1	Cryz
Mtln	0.018952701	-0.259551513	0.103	0.096	1	Mtln
Aamp	0.000676195	-0.259555765	0.321	0.27	1	Aamp
Mettl26	8.97E-05	-0.25973059	0.37	0.291	1	Mettl26
Pnkd	0.001509693	-0.259834363	0.333	0.274	1	Pnkd
Tat	0.0158347	-0.259844842	0.194	0.152	1	Tat
Atp5o.1	0.000175058	-0.259881775	0.945	0.904	1	Atp5o.1
Ndufc1	3.43E-05	-0.260075537	0.836	0.761	0.626337557	Ndufc1
Snd1	0.049732488	-0.260275598	0.164	0.139	1	Snd1
Utp11	0.008654844	-0.260670434	0.164	0.13	1	Utp11
Eif1	7.97E-05	-0.261024277	0.976	0.943	1	Eif1
Sf3a3	0.029417575	-0.261129791	0.164	0.135	1	Sf3a3
Selenbp2	0.094556981	-0.26184243	0.121	0.113	1	Selenbp2
Ppcs	0.083736581	-0.262306444	0.103	0.109	1	Ppcs
Desi2	0.000513684	-0.262734413	0.352	0.283	1	Desi2
Vdac3	1.81E-05	-0.262831048	0.515	0.422	0.331385644	Vdac3
Mrpl12	4.21E-05	-0.262866205	0.739	0.652	0.768316035	Mrpl12
Ube2b	0.000226561	-0.265180986	0.376	0.317	1	Ube2b
Mrpl15	8.57E-05	-0.26544488	0.491	0.404	1	Mrpl15
Txn1	9.60E-07	-0.265556286	0.703	0.578	0.01752841	Txn1
Nr0b2	0.001294035	-0.265748024	0.315	0.261	1	Nr0b2
Pak1ip1	0.016953593	-0.265865937	0.194	0.161	1	Pak1ip1
Aox3	0.001883596	-0.26650997	0.23	0.183	1	Aox3
Mocs2	1.38E-07	-0.266695647	0.636	0.487	0.002526004	Mocs2
Fdx1	7.58E-05	-0.267105658	0.485	0.413	1	Fdx1
Rbpms2	0.034038435	-0.267915122	0.145	0.139	1	Rbpms2
Thoc7	2.18E-05	-0.26801394	0.436	0.335	0.398901382	Thoc7
Cdv3	0.000121079	-0.268061188	0.442	0.374	1	Cdv3
Pnpla8	0.031642499	-0.26811656	0.206	0.183	1	Pnpla8
Rpl19	0.000784423	-0.268153768	0.994	0.991	1	Rpl19
Rpl37a	8.33E-05	-0.268165681	0.994	0.983	1	Rpl37a
Gtf2h5	9.80E-07	-0.268358707	0.448	0.343	0.017894247	Gtf2h5
Pank1	5.79E-06	-0.268581689	0.418	0.335	0.105843707	Pank1
Mtx2	0.000209377	-0.26867678	0.309	0.239	1	Mtx2
Xpa	0.137634133	-0.268905404	0.109	0.13	1	Xpa
Smap2	0.006530104	-0.268959511	0.164	0.135	1	Smap2
Arpc2	5.55E-06	-0.269494621	0.527	0.443	0.101392905	Arpc2
Zmat2	0.001233004	-0.2695514	0.194	0.148	1	Zmat2
Ndrg2	5.29E-07	-0.26969888	0.709	0.622	0.009664956	Ndrg2
Micos13	3.26E-05	-0.269705234	0.824	0.748	0.595135774	Micos13
Ndufaf8	0.0227018	-0.269750519	0.242	0.222	1	Ndufaf8
Banf1	0.006238038	-0.270377954	0.224	0.191	1	Banf1
Otc	9.38E-05	-0.270585073	0.679	0.604	1	Otc
Eif4g2	4.17E-06	-0.2706242	0.588	0.474	0.076195302	Eif4g2
Mrps35	0.00928765	-0.271330502	0.236	0.222	1	Mrps35
Ift20	3.81E-05	-0.271359299	0.43	0.361	0.696831759	Ift20
Etfa	1.40E-05	-0.271381277	0.667	0.583	0.254998508	Etfa
Rpl7	0.000443332	-0.271441729	0.982	0.957	1	Rpl7
Rhoa	1.38E-06	-0.271740857	0.418	0.313	0.025192218	Rhoa
Aes	0.000554746	-0.271851047	0.77	0.735	1	Aes
Miox	0.014849927	-0.272607105	0.139	0.13	1	Miox
Rdx	7.36E-06	-0.272963263	0.491	0.404	0.134416498	Rdx
Bex3	2.94E-05	-0.273176273	0.636	0.543	0.536369054	Bex3
Nono	0.006223231	-0.273603299	0.158	0.152	1	Nono
Psmd8	2.30E-05	-0.273726337	0.63	0.552	0.420812924	Psmd8
Ndufa10	6.95E-08	-0.273819005	0.697	0.565	0.001269125	Ndufa10
Pcyt2	5.34E-05	-0.274243007	0.509	0.448	0.976268831	Pcyt2
Ndufb2	3.89E-05	-0.274274887	0.63	0.565	0.710315037	Ndufb2
Arl6ip4	0.004880761	-0.274413181	0.248	0.2	1	Arl6ip4
Fkbp5	0.167604905	-0.274992558	0.085	0.104	1	Fkbp5
Mrpl36	0.001612661	-0.275035247	0.309	0.248	1	Mrpl36
Stard10	0.000893144	-0.275135296	0.958	0.965	1	Stard10
Msrb1	5.27E-06	-0.275604345	0.63	0.543	0.096238055	Msrb1
Anxa4	0.01528363	-0.276167527	0.2	0.174	1	Anxa4
Cct3	0.000663654	-0.276575278	0.364	0.317	1	Cct3
Cox20	0.002280189	-0.276738368	0.261	0.226	1	Cox20
Cct8	2.87E-08	-0.276935511	0.703	0.565	0.000524593	Cct8
Pole4	0.00155132	-0.276975011	0.37	0.322	1	Pole4
Hmox2	5.56E-05	-0.277843602	0.303	0.23	1	Hmox2
Coq9	0.019143977	-0.278687485	0.212	0.196	1	Coq9
Idi1	0.002922156	-0.27884944	0.491	0.461	1	Idi1
Pf4	0.359096905	-0.279579148	0.073	0.104	1	Pf4
Gtf2i	0.014489449	-0.27974485	0.236	0.222	1	Gtf2i
Mrps5	0.017411232	-0.279814709	0.23	0.217	1	Mrps5
Tcf25	0.001481964	-0.280142656	0.315	0.27	1	Tcf25
Cog4	0.143893557	-0.280220948	0.091	0.109	1	Cog4
Hmgb1	0.00026766	-0.280266985	0.636	0.583	1	Hmgb1
Mpp6	0.00209395	-0.280699829	0.394	0.361	1	Mpp6
Hnrnpf	9.25E-06	-0.281039838	0.448	0.374	0.169013006	Hnrnpf
Papola	0.002873838	-0.281334948	0.218	0.183	1	Papola
Rpl12	0.00396136	-0.281466026	0.97	0.974	1	Rpl12
Sephs2	2.58E-05	-0.281488053	0.824	0.752	0.47160973	Sephs2
Arf4	3.45E-06	-0.281698371	0.515	0.435	0.063026866	Arf4
Fars2	0.103970255	-0.282325665	0.115	0.117	1	Fars2
G0s2	0.057724153	-0.282389319	0.297	0.296	1	G0s2
Aldh2	9.81E-06	-0.28249127	0.8	0.726	0.179225633	Aldh2
Galk1	0.000191172	-0.28270315	0.806	0.774	1	Galk1
Mrps12	0.000159348	-0.283371987	0.436	0.378	1	Mrps12
Haus7	0.101833716	-0.284235206	0.109	0.1	1	Haus7
Nab1	0.000910678	-0.284868848	0.242	0.204	1	Nab1
Cyp2e1	0.003563309	-0.285281733	0.491	0.461	1	Cyp2e1
Acadm	3.94E-05	-0.285469759	0.703	0.635	0.719370567	Acadm
Aurkaip1	0.000436728	-0.28573237	0.406	0.365	1	Aurkaip1
Aldh7a1	1.44E-05	-0.287149712	0.594	0.517	0.263813905	Aldh7a1
Chac2	0.004761102	-0.287515453	0.127	0.104	1	Chac2
Dstn	0.000859834	-0.287823478	0.503	0.435	1	Dstn
Rpl36	2.87E-06	-0.288154325	1	0.978	0.052493168	Rpl36
Bad	0.007345132	-0.288297279	0.133	0.126	1	Bad
Ddah1	0.001492538	-0.288887704	0.418	0.383	1	Ddah1
Ttc36	0.000158097	-0.288957685	0.988	0.965	1	Ttc36
Tprkb	0.021731275	-0.290261002	0.127	0.122	1	Tprkb
Taf10	0.000401468	-0.290679268	0.442	0.404	1	Taf10
Id2	2.71E-05	-0.290913948	0.576	0.496	0.494170262	Id2
Bloc1s1	0.059743468	-0.291077571	0.164	0.178	1	Bloc1s1
Larp1b	0.01351621	-0.291150227	0.327	0.313	1	Larp1b
Tpr	0.001073903	-0.291222055	0.291	0.23	1	Tpr
Capza2	0.012470964	-0.292004506	0.285	0.265	1	Capza2
Nfe2l2	0.002244708	-0.292269579	0.194	0.17	1	Nfe2l2
Mkrn2os	0.108297294	-0.292442881	0.085	0.1	1	Mkrn2os
Cox6b1	3.98E-05	-0.292802783	0.952	0.922	0.7269504	Cox6b1
Selenow	2.66E-06	-0.293448447	0.406	0.313	0.048626079	Selenow
mt-Atp8	0.024634848	-0.293602264	0.103	0.1	1	mt-Atp8
Nubp1	0.003214569	-0.294136202	0.164	0.135	1	Nubp1
Npm1	1.73E-05	-0.294440303	0.897	0.857	0.315825396	Npm1
Psmg4	0.066545481	-0.294904811	0.182	0.187	1	Psmg4
Gstm1	0.000661699	-0.29549232	0.873	0.843	1	Gstm1
Pah	6.73E-06	-0.295651505	0.436	0.343	0.122842463	Pah
Npepl1	0.008066059	-0.295654259	0.164	0.152	1	Npepl1
Pcna	0.135340275	-0.29584276	0.091	0.1	1	Pcna
Cltb	0.012608351	-0.297158343	0.17	0.165	1	Cltb
Ccs	2.15E-06	-0.297206383	0.721	0.617	0.039266969	Ccs
Hsd17b10	6.48E-07	-0.297299166	0.733	0.635	0.011830932	Hsd17b10
Lap3	0.000268354	-0.298060117	0.382	0.33	1	Lap3
Dynll2	0.000545019	-0.298272841	0.333	0.287	1	Dynll2
Tsc22d4	0.016982417	-0.298973837	0.121	0.113	1	Tsc22d4
Ndufa8	7.80E-07	-0.299826103	0.685	0.561	0.014252181	Ndufa8
Ubc	4.27E-05	-0.301851672	0.848	0.774	0.779862647	Ubc
Pomp	3.59E-07	-0.302122	0.624	0.526	0.006556244	Pomp
Cacybp	0.003494771	-0.302850109	0.309	0.261	1	Cacybp
Brix1	0.029501286	-0.302906409	0.158	0.152	1	Brix1
Set	3.94E-06	-0.303193544	0.521	0.422	0.072058826	Set
Mrpl34	0.000107432	-0.303451657	0.497	0.443	1	Mrpl34
Ssna1	0.055248457	-0.303779971	0.133	0.126	1	Ssna1
Rtf2	0.002975784	-0.304097867	0.261	0.226	1	Rtf2
Eif3g	0.003428747	-0.305601446	0.333	0.304	1	Eif3g
Dnaja1	0.000126812	-0.306348169	0.588	0.552	1	Dnaja1
Rps6	2.83E-05	-0.306621517	0.97	0.943	0.516648573	Rps6
mt-Nd5	0.001475082	-0.306697031	0.515	0.457	1	mt-Nd5
Dhrs1	2.74E-05	-0.306924839	0.491	0.422	0.499834712	Dhrs1
Foxa3	8.60E-05	-0.308998714	0.406	0.352	1	Foxa3
Plscr1	0.039299668	-0.309046903	0.133	0.122	1	Plscr1
Gdi2	0.000544185	-0.309156052	0.412	0.383	1	Gdi2
Prpf4b	0.034739785	-0.309268516	0.164	0.143	1	Prpf4b
Timm13	8.02E-06	-0.309623049	0.764	0.687	0.146509903	Timm13
Hmgcl	3.86E-05	-0.310513656	0.533	0.487	0.704781375	Hmgcl
Lyz2	0.068789108	-0.310840241	0.079	0.148	1	Lyz2
Cluh	0.004023952	-0.31109887	0.2	0.187	1	Cluh
Phyh	0.000270248	-0.311814008	0.958	0.978	1	Phyh
Fah	0.000498496	-0.314632038	0.721	0.687	1	Fah
Mrpl22	0.002252928	-0.315658048	0.188	0.165	1	Mrpl22
Fxr1	0.000396946	-0.316160837	0.291	0.235	1	Fxr1
Fabp2	0.00021192	-0.316198488	0.703	0.67	1	Fabp2
Ces1b	0.132565954	-0.316838323	0.079	0.104	1	Ces1b
Aldh8a1	4.07E-06	-0.317179462	0.533	0.443	0.074364825	Aldh8a1
Hnrnph1	0.026558501	-0.317554321	0.115	0.109	1	Hnrnph1
Bhmt2	2.95E-06	-0.317782841	0.515	0.413	0.053929869	Bhmt2
Aldoa	0.000298461	-0.317853878	0.352	0.3	1	Aldoa
Rpl36al	5.03E-06	-0.318283644	0.776	0.704	0.091832984	Rpl36al
Psmd4	3.50E-07	-0.318791088	0.558	0.461	0.006386627	Psmd4
Ybx1	2.92E-07	-0.318998106	0.764	0.67	0.005329039	Ybx1
Cnn3	8.69E-06	-0.319015507	0.448	0.365	0.158722048	Cnn3
Abcf1	0.001453341	-0.319833944	0.242	0.209	1	Abcf1
S100a1	0.000123877	-0.320057175	0.448	0.396	1	S100a1
Tsr3	0.063337067	-0.32025798	0.109	0.122	1	Tsr3
Mrps6	0.018570846	-0.320968588	0.139	0.135	1	Mrps6
Atp5h	1.02E-06	-0.32260684	0.964	0.909	0.01860187	Atp5h
Naca	0.000355027	-0.323277719	0.952	0.957	1	Naca
Psme2	0.000533909	-0.325340379	0.412	0.378	1	Psme2
Med29	0.000653539	-0.325499877	0.236	0.204	1	Med29
Sult1d1	1.73E-06	-0.326546649	0.509	0.422	0.031615874	Sult1d1
Rhoc	0.00051275	-0.327558684	0.236	0.217	1	Rhoc
Xbp1	0.008004338	-0.328793443	0.164	0.135	1	Xbp1
Psmb1	1.88E-05	-0.328929205	0.648	0.587	0.343649834	Psmb1
Vapb	0.024754788	-0.328929329	0.182	0.191	1	Vapb
Esd	4.34E-05	-0.328980218	0.679	0.613	0.792437837	Esd
Pecr	0.00015485	-0.329297185	0.527	0.478	1	Pecr
Cebpa	0.000531935	-0.329587476	0.267	0.23	1	Cebpa
Sfxn2	0.00505432	-0.33016682	0.164	0.161	1	Sfxn2
Hoga1	9.60E-05	-0.331509379	0.418	0.383	1	Hoga1
Commd1	0.008805411	-0.332059437	0.23	0.23	1	Commd1
Nadk2	0.000202949	-0.332269111	0.315	0.27	1	Nadk2
Grpel1	1.49E-05	-0.332867792	0.648	0.587	0.272316608	Grpel1
Etf1	0.00051221	-0.333673848	0.327	0.283	1	Etf1
Eif3c	4.98E-05	-0.333775409	0.412	0.37	0.910189625	Eif3c
Nadk	0.001353098	-0.33397817	0.182	0.161	1	Nadk
Atp5k	0.000137448	-0.334261526	0.788	0.757	1	Atp5k
Gsto1	1.18E-05	-0.335362226	0.394	0.33	0.216406835	Gsto1
Ppm1a	0.001342375	-0.335420601	0.23	0.226	1	Ppm1a
Fam92a	0.02928134	-0.335900608	0.145	0.152	1	Fam92a
Mat1a	0.00014695	-0.33665732	0.903	0.865	1	Mat1a
Gemin2	0.031312506	-0.337549634	0.097	0.104	1	Gemin2
Plin2	2.46E-07	-0.33789211	0.697	0.583	0.004501575	Plin2
Mrps34	1.34E-07	-0.338869584	0.533	0.435	0.002448502	Mrps34
Gstt2	0.000141573	-0.340156691	0.564	0.522	1	Gstt2
Sucla2	2.86E-05	-0.340523236	0.436	0.37	0.523113805	Sucla2
Atp5b	4.59E-05	-0.340828139	0.921	0.883	0.837547942	Atp5b
Aldoc	0.013011112	-0.341025152	0.158	0.157	1	Aldoc
Gtf3c6	0.087288008	-0.341331923	0.127	0.13	1	Gtf3c6
Spag7	0.011135271	-0.341515385	0.164	0.17	1	Spag7
Kif5b	0.000562515	-0.341645707	0.224	0.191	1	Kif5b
Krt18	0.001831821	-0.342546861	0.77	0.783	1	Krt18
Lonp1	0.013074009	-0.343371816	0.218	0.183	1	Lonp1
Gapdh	1.13E-05	-0.343798315	0.958	0.987	0.20555521	Gapdh
Nipsnap1	6.53E-07	-0.344100573	0.576	0.491	0.011932011	Nipsnap1
Lamtor2	5.50E-06	-0.344134589	0.515	0.452	0.100487369	Lamtor2
Lamtor5	0.000124862	-0.344173195	0.309	0.252	1	Lamtor5
Syncrip	0.039255615	-0.345380752	0.152	0.161	1	Syncrip
Pten	0.005785443	-0.347563395	0.194	0.191	1	Pten
Slc25a33	0.00093739	-0.347887798	0.291	0.265	1	Slc25a33
Usp50	0.049451677	-0.348253255	0.115	0.135	1	Usp50
Tpm3	0.001750943	-0.34860158	0.315	0.296	1	Tpm3
mt-Nd4l	0.000137761	-0.34918956	0.624	0.574	1	mt-Nd4l
Chordc1	0.007367263	-0.349528494	0.139	0.126	1	Chordc1
1600014C10Rik	0.001113374	-0.349943515	0.2	0.174	1	1600014C10Rik
Nudt2	0.023020221	-0.353192943	0.121	0.13	1	Nudt2
1110004F10Rik	0.000961396	-0.353910688	0.303	0.283	1	1110004F10Rik
Rpl21	6.19E-06	-0.357064326	0.958	0.917	0.113136431	Rpl21
Atp6v1e1	4.16E-05	-0.35720914	0.515	0.491	0.760175875	Atp6v1e1
Gsta3	3.08E-05	-0.357296947	0.958	0.952	0.561891666	Gsta3
Hacl1	0.000750585	-0.357795425	0.406	0.378	1	Hacl1
Snx5	0.001330217	-0.359173599	0.188	0.165	1	Snx5
Atp6v1f	6.45E-05	-0.360631617	0.418	0.387	1	Atp6v1f
Ywhae	2.67E-05	-0.360790181	0.588	0.543	0.486834462	Ywhae
Rtf1	0.026132503	-0.362009553	0.103	0.117	1	Rtf1
Psma2	7.14E-06	-0.362318776	0.491	0.426	0.130332837	Psma2
Prelid1	2.78E-06	-0.363671876	0.618	0.548	0.050866492	Prelid1
Ufsp2	0.001667789	-0.364044976	0.242	0.226	1	Ufsp2
Sod1	0.000196631	-0.365139676	0.37	0.326	1	Sod1
Nsfl1c	0.004242601	-0.365913642	0.212	0.191	1	Nsfl1c
Clpx	9.00E-06	-0.366745273	0.473	0.439	0.164349129	Clpx
Rbm39	0.000600018	-0.367963363	0.303	0.278	1	Rbm39
Tmsb4x	0.010126028	-0.373580498	0.309	0.435	1	Tmsb4x
Cited2	0.045694468	-0.374933323	0.133	0.148	1	Cited2
Rpl17	2.04E-06	-0.376067525	0.976	0.978	0.037283018	Rpl17
Acaa1b	0.000192311	-0.377298071	0.612	0.583	1	Acaa1b
Txnl1	7.20E-09	-0.381872721	0.648	0.57	0.000131551	Txnl1
Nfib	0.011340988	-0.384912709	0.121	0.126	1	Nfib
Rab5if	0.000166227	-0.386340202	0.527	0.517	1	Rab5if
Pigyl	0.001206927	-0.390573362	0.188	0.187	1	Pigyl
Use1	6.80E-05	-0.393382807	0.236	0.213	1	Use1
Phb	0.000641557	-0.39518904	0.461	0.47	1	Phb
Sult2a2	0.014935343	-0.398228016	0.242	0.235	1	Sult2a2
Polr2f	0.000542385	-0.399972272	0.285	0.27	1	Polr2f
Nr1h3	0.007757595	-0.401137651	0.145	0.152	1	Nr1h3
Rplp2	1.18E-05	-0.401931685	0.855	0.917	0.215939848	Rplp2
Akr1b7	1.22E-05	-0.402955848	0.806	0.761	0.223393112	Akr1b7
Cmip	0.015051262	-0.403011258	0.103	0.113	1	Cmip
Ube2i	0.002017266	-0.404870305	0.2	0.187	1	Ube2i
Aspdh	0.000216727	-0.405191939	0.273	0.243	1	Aspdh
Slc25a4	0.000270446	-0.405952696	0.891	0.917	1	Slc25a4
Rpl7a	7.71E-06	-0.407667965	0.867	0.887	0.140790775	Rpl7a
Chrac1	0.003288842	-0.41694836	0.267	0.248	1	Chrac1
Naprt	0.002633095	-0.420646161	0.218	0.239	1	Naprt
Cbr1	8.93E-06	-0.429109616	0.752	0.761	0.163044973	Cbr1
Fkbp8	3.00E-06	-0.434094977	0.485	0.448	0.054794291	Fkbp8
Adrm1	0.014257948	-0.439071753	0.17	0.191	1	Adrm1
Fdps	0.00017068	-0.446128607	0.473	0.465	1	Fdps
Rps18	1.11E-09	-0.460371648	0.885	0.983	2.04E-05	Rps18
Rps27	0.000385633	-0.460896538	0.63	0.791	1	Rps27
Rps29	5.64E-07	-0.466019656	0.976	0.939	0.010296361	Rps29
Rpl35	0.000438233	-0.467274724	0.673	0.73	1	Rpl35
mt-Co1	0.002079101	-0.479630895	0.842	0.913	1	mt-Co1
Rpl9	2.18E-09	-0.484911409	0.733	0.943	3.97E-05	Rpl9
Eno1	0.000480684	-0.489959435	0.418	0.43	1	Eno1
Rps2	9.90E-10	-0.492529908	0.952	0.965	1.81E-05	Rps2
Rpl36a	1.62E-07	-0.504209241	0.727	0.909	0.002962913	Rpl36a
mt-Co2	0.000842268	-0.504526415	0.848	0.926	1	mt-Co2
mt-Cytb	5.69E-05	-0.528477609	0.824	0.926	1	mt-Cytb
mt-Nd4	9.58E-05	-0.52945316	0.848	0.917	1	mt-Nd4
Gstp1	0.007629881	-0.533504218	0.345	0.396	1	Gstp1
Gm10260	0.000436432	-0.54816442	0.388	0.443	1	Gm10260
mt-Nd1	4.65E-05	-0.55881943	0.824	0.917	0.848884455	mt-Nd1
Rps12	3.59E-17	-0.585128849	0.745	0.987	6.56E-13	Rps12
mt-Atp6	2.78E-05	-0.592791061	0.842	0.93	0.508378524	mt-Atp6
mt-Nd2	3.87E-05	-0.598989903	0.842	0.935	0.706748128	mt-Nd2
mt-Co3	1.91E-05	-0.600288257	0.836	0.93	0.348408748	mt-Co3
Uba52	2.86E-05	-0.610661309	0.57	0.722	0.522836142	Uba52
Sult2a1	0.004451221	-0.622477174	0.436	0.491	1	Sult2a1
mt-Nd3	4.71E-05	-0.64835537	0.703	0.704	0.860803402	mt-Nd3
Rpl10	5.03E-07	-0.684564285	0.618	0.835	0.009183847	Rpl10
