## Supplementary Table 5 for "Jag1 Insufficiency Disrupts Neonatal T Cell Differentiation and Impairs Hepatocyte Maturation, Leading to Altered Liver Fibrosis"

	p_val	avg_log2FC	pct.1	pct.2	p_val_adj	gene
Apcs	0.001382148	1.021157086	0.99	0.976	1	Apcs
Serpina1e	0.011075223	0.690885081	1	1	1	Serpina1e
Fabp5	0.009621496	0.671792462	1	1	1	Fabp5
Lars2	0.028609888	0.622617181	0.941	0.927	1	Lars2
Ttr	0.006442937	0.555613659	1	1	1	Ttr
Itih1	0.003341205	0.536328329	0.95	0.951	1	Itih1
Gm11361	0.005075116	0.494272073	0.772	0.683	1	Gm11361
Slc13a3	0.007224172	0.460061672	0.604	0.512	1	Slc13a3
Azgp1	0.017588439	0.447735223	0.97	0.927	1	Azgp1
Fbp1	0.057977434	0.439027642	0.99	1	1	Fbp1
Csad	0.042311342	0.438612094	0.941	0.902	1	Csad
Igtp	0.13542838	0.43251903	0.277	0.22	1	Igtp
Sel1l	0.006911306	0.419702891	0.743	0.707	1	Sel1l
Serpina11	0.040448757	0.418123193	0.95	0.902	1	Serpina11
Sec61a1	0.041385949	0.41507664	0.95	0.927	1	Sec61a1
Ces3a	0.024372114	0.414814746	0.406	0.341	1	Ces3a
Glud1	0.040298288	0.406620217	1	1	1	Glud1
Leap2	0.053299989	0.405051577	0.703	0.634	1	Leap2
Apoc4	0.000523031	0.39319842	1	1	1	Apoc4
Tkfc	0.083995203	0.387867313	0.752	0.78	1	Tkfc
Gstp3	0.147165295	0.376844633	0.564	0.561	1	Gstp3
Akr1c6	0.136771482	0.375449423	0.287	0.244	1	Akr1c6
Nrep	0.019787552	0.366115062	0.485	0.463	1	Nrep
Agt	0.03126787	0.34357281	1	1	1	Agt
Derl1	0.048510672	0.338605135	0.752	0.805	1	Derl1
App	0.055213263	0.328874335	0.455	0.463	1	App
Rdh5	0.028447183	0.326381847	0.475	0.439	1	Rdh5
Serpinf2	0.012617238	0.324999135	0.99	0.976	1	Serpinf2
Prlr	0.139011577	0.322450151	0.307	0.244	1	Prlr
Cd63	0.084475054	0.321285373	0.683	0.732	1	Cd63
Serpina7	0.060375235	0.320082961	0.624	0.585	1	Serpina7
Atox1	0.01049344	0.316971957	0.95	1	1	Atox1
G6pc	0.111175373	0.312932609	0.752	0.707	1	G6pc
Gckr	0.030834777	0.311283695	0.614	0.61	1	Gckr
Angptl3	0.022771734	0.308849506	0.941	1	1	Angptl3
Fndc3b	0.077823741	0.304626521	0.733	0.683	1	Fndc3b
Itih4	0.08204515	0.300633722	1	1	1	Itih4
Apoa2	0.006213402	0.292785802	1	1	1	Apoa2
Fn1	0.071759734	0.291415656	0.99	0.976	1	Fn1
Kdelr2	0.04101116	0.286655829	0.703	0.756	1	Kdelr2
Iigp1	0.21137625	0.28585827	0.842	0.902	1	Iigp1
Phlda1	0.140568532	0.281157165	0.386	0.366	1	Phlda1
Tst	0.261702041	0.281150441	1	1	1	Tst
Prok1	0.14687082	0.278476745	0.248	0.171	1	Prok1
Krtcap2	0.169080813	0.273391112	0.921	0.951	1	Krtcap2
Hsd11b1	0.063428114	0.271175092	0.584	0.61	1	Hsd11b1
Fabp1	0.144753014	0.267303792	1	1	1	Fabp1
Ube2h	0.073666914	0.267016157	0.356	0.341	1	Ube2h
Preb	0.045987181	0.266490593	0.594	0.659	1	Preb
Alb	0.120059191	0.25891308	1	1	1	Alb
Slc38a3	0.048827525	0.256720115	0.941	0.976	1	Slc38a3
Lgals9	0.026005085	0.25628839	0.941	0.976	1	Lgals9
Dpagt1	0.052524062	0.256085177	0.396	0.341	1	Dpagt1
Cyp1a2	0.079770305	0.255647958	0.267	0.293	1	Cyp1a2
Fgg	0.119231382	0.253235973	1	1	1	Fgg
Serpina1d	0.019533444	-0.250020944	1	1	1	Serpina1d
Cp	0.092839165	-0.250073643	0.98	1	1	Cp
Cldn3	0.0680087	-0.250916567	0.703	0.878	1	Cldn3
Rpl9-ps6	0.019563882	-0.253352217	0.376	0.634	1	Rpl9-ps6
Usp50	0.01330389	-0.253524506	0.139	0.366	1	Usp50
Rps8	0.007417489	-0.253773131	1	1	1	Rps8
Clu	0.772495311	-0.256950165	0.921	0.951	1	Clu
St3gal5	0.014522416	-0.257793971	0.495	0.756	1	St3gal5
Acbd5	0.018728082	-0.258355528	0.693	0.902	1	Acbd5
Tcea3	0.076906591	-0.259368987	0.644	0.829	1	Tcea3
Hspe1	0.038814575	-0.259422396	0.97	1	1	Hspe1
Dsg2	0.045983992	-0.259791673	0.564	0.78	1	Dsg2
Spink1	0.01467777	-0.260786776	0.584	0.829	1	Spink1
Rdx	0.02212528	-0.261302838	0.842	0.976	1	Rdx
Tm4sf4	0.00529955	-0.262799998	0.733	0.951	1	Tm4sf4
Idi1	0.284207221	-0.263502963	0.634	0.756	1	Idi1
Psma7	0.016193792	-0.270127953	0.832	0.976	1	Psma7
Psmd8	0.013884592	-0.27024272	0.762	0.951	1	Psmd8
Npm1	0.148074487	-0.271041928	0.95	0.976	1	Npm1
Atp5k	0.021022874	-0.271684196	0.921	1	1	Atp5k
Fdft1	0.052235458	-0.280399963	0.733	0.902	1	Fdft1
Psme2	0.001900744	-0.282906678	0.554	0.854	1	Psme2
Itgb1	0.007625771	-0.283496559	0.594	0.854	1	Itgb1
Atp5f1	0.014518814	-0.285700311	0.941	1	1	Atp5f1
Cbr1	0.079437369	-0.287931551	0.772	0.902	1	Cbr1
Krt18	0.01364668	-0.28874059	0.891	1	1	Krt18
Skp1a	0.037915207	-0.288876899	0.663	0.854	1	Skp1a
Stmn1	0.510364151	-0.291891127	0.386	0.463	1	Stmn1
Atp5h	0.017430801	-0.294787391	0.96	1	1	Atp5h
Pam16	7.94E-05	-0.295876524	0.337	0.732	1	Pam16
Nsa2	0.004846371	-0.298725181	0.901	1	1	Nsa2
Mia2	0.002709375	-0.299438364	0.772	0.976	1	Mia2
Cps1	0.115416203	-0.299694022	0.931	0.976	1	Cps1
Hp	0.029696248	-0.302240111	1	1	1	Hp
Sqle	0.079174253	-0.302390743	0.505	0.707	1	Sqle
Atp5c1	0.007025956	-0.303058399	0.95	1	1	Atp5c1
Phyh	0.023124977	-0.317265463	0.98	1	1	Phyh
Cldn7	0.128543555	-0.317733338	0.168	0.317	1	Cldn7
Apoa4	0.504095165	-0.319684187	0.604	0.707	1	Apoa4
Kng2	0.015144871	-0.322439245	0.871	0.976	1	Kng2
Bhmt	0.039113436	-0.324034084	1	1	1	Bhmt
Gsta3	0.010561653	-0.324528611	0.97	1	1	Gsta3
Rps6	0.003678719	-0.334116779	1	1	1	Rps6
Slpi	0.246220175	-0.345964322	0.228	0.366	1	Slpi
Abat	3.36E-05	-0.348050091	0.733	1	0.613008118	Abat
Slc25a4	0.004689662	-0.352084832	0.921	1	1	Slc25a4
Hsp90aa1	0.042866015	-0.373619318	0.842	0.902	1	Hsp90aa1
Rps29	0.027660637	-0.388448014	1	1	1	Rps29
Sult2a1	0.153609814	-0.390416167	0.347	0.366	1	Sult2a1
Tmsb4x	0.331509266	-0.391553177	0.158	0.268	1	Tmsb4x
Hmgb1	0.00030382	-0.41293911	0.743	0.976	1	Hmgb1
Cfb	0.000429973	-0.432883588	0.515	0.854	1	Cfb
Sparc	0.504932978	-0.446549369	0.267	0.366	1	Sparc
Rps10	0.026192244	-0.449677599	0.921	1	1	Rps10
Ass1	0.00102716	-0.45432417	0.891	1	1	Ass1
Rpl21	0.001913107	-0.454582102	0.98	1	1	Rpl21
Gapdh	0.000166741	-0.464111048	1	1	1	Gapdh
Rpl29	4.06E-05	-0.473752686	0.733	1	0.740814351	Rpl29
mt-Atp8	2.91E-05	-0.491560577	0.525	0.902	0.531763787	mt-Atp8
Cox5b	6.24E-05	-0.49181387	0.941	1	1	Cox5b
Rpl17	5.18E-05	-0.501713259	1	1	0.945914929	Rpl17
Rnase4	0.066258695	-0.51022672	0.802	0.902	1	Rnase4
Gm10260	0.098607821	-0.551471475	0.366	0.537	1	Gm10260
Fdps	0.000631438	-0.561756545	0.465	0.78	1	Fdps
Rplp2	3.27E-05	-0.567298177	0.95	1	0.597002237	Rplp2
Rpl7a	8.04E-06	-0.574125555	0.96	1	0.146844406	Rpl7a
Sult2a2	0.004245595	-0.640322586	0.149	0.39	1	Sult2a2
Rps18	1.00E-06	-0.658064324	0.99	1	0.018285461	Rps18
Rps2	2.39E-06	-0.674194464	0.96	1	0.043646174	Rps2
Gstp1	0.001915195	-0.709267146	0.228	0.537	1	Gstp1
Rbp2	0.000167777	-0.766878361	0.475	0.829	1	Rbp2
Rpl36a	3.43E-08	-0.835376714	0.792	1	0.000627182	Rpl36a
Rpl35	7.83E-07	-0.890248886	0.693	1	0.01430376	Rpl35
Rpl9	8.15E-10	-0.957403395	0.594	1	1.49E-05	Rpl9
Rps12	4.01E-10	-1.005016437	0.545	1	7.32E-06	Rps12
Rps27	9.55E-11	-1.005438652	0.505	1	1.74E-06	Rps27
Rpl10	2.89E-10	-1.041586422	0.535	1	5.28E-06	Rpl10
Uba52	5.12E-10	-1.137553872	0.535	1	9.35E-06	Uba52
