## Supplementary Table 9 for "Jag1 Insufficiency Disrupts Neonatal T Cell Differentiation and Impairs Hepatocyte Maturation, Leading to Altered Liver Fibrosis"

### Sheet: Sheet1
top40	top40	top40
avg_log2FC >0.5	avg_log2FC >0.5	avg_log2FC >0.5
19	20	16
Erythroblasts	Eryhrocytes	B cells
Hmbs	Hbb-bs	Igkc
Atpif1	Hbb-bt	Ighm
Cpox	Hba-a1	Vpreb3
Prdx2	Bpgm	Ebf1
Hemgn	Mkrn1	Cd79a
Slc4a1	Hba-a2	Cd79b
Cd24a	Snca	Iglc1
Blvrb	Alas2	Vpreb1
Tfrc	Fam220a	Ptprcap
Rhd	Gabarapl2	Igll1
Alad	Ube2l6	Pafah1b3
Odc1	Fam46c	Cd37
Ermap	Epb41	Cd74
Fth1	1810058I24Rik	Chchd10
Glrx5	Gypa	Pgls
Mki67	Pnpo	Smarca4
Spta1	Bnip3l	Rhoh
Fech	Ube2o	Ms4a1
Ubac1	Sec61g	Tmsb10
Gypa	Tmcc2	Sox4
Slc25a37	March21	Ly6d
Urod	Gm42418	Il7r
Sptb	Cdr2	Foxp1
Bsg	Fam210b	Atp1b1
Mgst3	Fech	Mzb1
Gpx1	Bcl2l1	Fcrla
Tspan33	Slc25a37	Arl5c
Abcg2	Xpo7	Lrmp
Icam4	Trim10	Btg1
Rhag	Ubb	Siglecg
Abcb10	Rsad2	Bcl7a
Cldn13	Gpx1	Dnajc7
Atp2b4	Slc25a39	Slamf6
Kel	Mllt3	Pou2af1
Ank1	Tfdp2	Crip1
Pnpo	Rec114	Cnp
Dek	Isg20	Mef2c
Smim1	Cmas	Ptma
Anp32b	Fam126a	Cecr2
Tubb4b	Tent5c	Tifa
